# Development of a quantitative metagenomic approach to establish quantitative limits and its application to viruses

**DOI:** 10.1101/2022.07.08.499345

**Authors:** Kathryn Langenfeld, Bridget Hegarty, Santiago Vidaurri, Emily Crossette, Melissa Duhaime, Krista Wigginton

## Abstract

Quantitative metagenomic methods are maturing but continue to lack clearly-defined analytical limits. Here, we developed a computational tool, QuantMeta, to determine the absolute abundance of targets in metagenomes spiked with synthetic DNA standards. The tool establishes (1) entropy-based detection thresholds to confidently determine the presence of targets, and (2) an approach to identify and correct read mapping or assembly errors and thus improve the quantification accuracy. Together this allows for an approach to confidently quantify absolute abundance of targets, be they microbial populations, genes, contigs, or metagenome assembled genomes (MAGs). We applied the approach to quantify single- and double-stranded DNA viruses in wastewater viral metagenomes, including pathogens and bacteriophages. Concentrations of total DNA viruses in wastewater influent and effluent were greater than 10^8^ copies/mL using QuantMeta. Human-associated DNA viruses were detected and quantifiable with QuantMeta thresholds, including polyomavirus, papillomavirus, and crAss-like phages, at concentrations similar to previous reports that utilized quantitative PCR-based assays. Our results highlight the higher detection thresholds of quantitative metagenomics (∼500 copies/μL) as compared to PCR-based quantification (∼10 copies/μL) despite a sequencing depth of 200 million reads per sample. The QuantMeta approach, applicable to both viral and cellular metagenomes, advances quantitative metagenomics by improving the accuracy of measured target absolute abundances.
