## Supplementary material for "Development of a quantitative metagenomic approach to establish quantitative limits and its application to viruses": SI Tables

### Sheet: Table S1
Matrix	Collection Date	Collection Volume (L)	Total Fold Concentration	pH	Turbidity (NTU)	Solids Content		Phage T3 Recovery (%)
						TSS (g/L)	VSS (g/L)
Raw Influent	2020-12-19	11.5	554	7.47	31.5	0.103	0.057	32
	2020-12-21	10.7	534	7.44	42	0.127	0.074	45
	2020-12-23	11.7	554	7.55	54.5	0.121	0.082	33
Secondary Effluent	2020-12-20	21.2	973	7.04	2.26	0.029	0.011	33
	2020-12-22	22.2	1099	7.19	14.8	0.056	0.034	22
	2020-12-24	22.3	1031	7.2	9.65	0.045	0.025	33
Deionized Water Blank	2020-12-26	20.8	969	7.64	0.039	NA	NA	NA

### Sheet: Table S2
Target	Primers/Probes	Amplicon Length (bp)
Enterobacteriaphage T3*	Forward: 5’- CCA ACG AGG GTA AAG TGA TAG-3’	351
	Reverse: 5’- CGA CGA TAG CGA ATA GGA TAA G-3’
	Probe: 5’-/HEX/-CC AAC AAC ATC TCT CGC GCA TT-/BHQ_2/-3’
Sequin Metagenome Mix A Standard S1106_MG_020_A	Forward: 5'-CGA CCA CCC AAA CAG GTA CA-3'	170
	Reverse: 5'-CCA CGC AAC TTT TTA CGG CA-3'
	Probe: 5'-/FAM/-CG ACC ATG GTG GAC GTA TAG GCA AT-/ZEN/3IBFQ/-3'
ssDNA Standard NC_039057.1_S1 (45% GC content)	Forward: 5'-CGC GAA GAT ACG AAG GAC GA-3'	150
	Reverse: 5'-GCG GTC TTC ACC GTT TCT CT-3'
	Probe: 5'-/FAM/-TG ACC TTG ATA ACG TGG CGT CCT AT-/ZEN/3IBFQ/-3'
Marine Phage HM1*	Forward: 5’-CGT CTG CAG TAG ATT GGG CA-3’	216
	Reverse: 5’-AGA TGG GGT GTT GGA GGA AAG-3’
	Probe: 5’-/FAM/-CAA GAA CAG GAC TTG CCA GAA GTG T-/BHQ_1/-3’
*Langenfeld K, Chin K, Roy A, Wigginton K, Duhaime MB. 2021. Comparison of ultrafiltration and iron chloride flocculation in the preparation of aquatic viromes from contrasting sample types. PeerJ 9:e11111 https://doi.org/10.7717/peerj.11111

### Sheet: Table S3
>NC_000936.1_S3_length_1000_GC_0.317
GAATGCACGTCTATTACTTTGACACTTTAGGAAAGAACTACGATTTTCACTCCTTTACACAATAACCTGAAACGTACTGAAATTATGAAAAATAAGTGTTGGTATAACATTAGGTTGTAAATACCGACCAATAGTTGGTAATCTTCTATTTATGATAAGACAATTACTAAGTAACTGTTAAAATTTATTCGATAATCGTATAGTCAAACTACTACTGCAACAAGTCTAATTTAGTAAAAATTTATGTAAAATATTACACGAACTCGCATTTAATGGTTTCACATTATGTTATACACATACCAGAGGAGGTTCACGTCCTTTCTTGAAGAAAAAACTACACATAGATGTAATAGATTACTTGATACCTGTTAATCCATATTACTTATTCTGATTATTAAA…
>NC_027637.1_S2_length_1000_GC_0.4
CTTAGAAGTCCTTATTGTGGACTCTTTATTAGTCGATAAACCATAAATTCATTTCGAACAAGCGGCACTCGAAAGAACTCCTATATGGAACGTTGTATTCGTCGTCTCAGTTTCCAATGCCTTGGTTATCTTTGTTCTGGAAATGGGGTCTAAGCCCTTTCCCATAGTCTTCATATTTCTCCATATGGTAATGTTAGGAACTCTATAAACGCTAGTTGTTTGACCTCTAATTTGTTTTATCGTACTATTACTCCTGCTGGCCTTCTAAGCGGCATGAGTGGTGTGTACATTATCGCCTCTAATCTTACTAATCTAAAATCTTTTTCTAGTCCTCGTAGTCTTTAGGTAAGCGCATTGGCGAATTATTTTTCGACTTTTAGTGCGAATTGATTTCTTGGT…
>NC_039057.1_S1_length_1000_GC_0.45
CTAAGTATGTCCCACTATGTGTATAAATTCATCATCAATTCCACTATTGCAATGACCCACTTAATTATTACCAAATGGCGTCGATACCTATATCTTCCCGAATGTCTGGGTAATCCGCAAAGTCTATGGTACCCGCGTCTTCCACCACTTTACCAGTGGCACAGATAGCTTCTCTACATGCTATACCGATGGTCAGAATTATTCTAACCATAGTATCCATATGTATGGGGGTTAGAACCGGTCTAACGCGCGTCCACCCGTCCGGAGTACTAATTAGTATTCAAGGACGCACAATTCAGAACACTACAAGTAGAACGAACGCGAAGATACGAAGGACGACTAGGAAACGTCTAACCGTGATGATGACCTTGATAACGTGGCGTCCTATACTACTTAGGA…
>NC_025708.1_S1_length_1000_GC_0.5
TGGGGCAGTGTATAGACGAAGCCGGGACTGCCCGGCTGTGCATGGAGCGTGCGTGTATAAGACTCAAAAGTCAGAAGTAAAGTAAAGTAAGAAAATACAGATAAGGTCGAGTCTGGACCTTATGAAATCCGAAACCATGGTCTCGATGGCGGCGGCTCCGTGATCGTCCTCTGCGTAATTAGCGTCGTCCGGGTCATCGGAATCCTCGTCGTCGGGATCCTCCATATCGAATGCGACCTATGTTTGTTTACCGTGCTGCTGCGGGTGCTAGTAAGGGTCCTGGTATGGCTGGCTTCTTTGCACCAAGGATGCCTGGTTCTTCGTCTGGCGGAAGGTCCGCTATGTCCGACGGTTTGAACGCTTAACCTCCAACCGAATTAGCTCTTGAATTTAAATTCC…
>NC_010429.1_S4_length_1000_GC_0.6
CGCGTATCCACCGGCGGGTACGGCTTTCCTAGTAGCACTGCCGGTGCGGCTTGGGCCACATTAGCTTTATCCGCTGTTCATGCCCCGGCTCCCTCCTCTAAAACGAGACTTACTTCGAGAACTGCCGACCATCACGGTGGAGCACTCACTGCTCCGGTTATGGCTTTCGTTCGTCTTGCGCGGGCTACTACGGGCCATCCATGACCGCCTCGCGGACGTCCTCGTACGAGTGTTCGCGCCGTTACTAGTAACCGTAATCAAGAAGGGAGGTGACCATTCCTACTTCCGCGTGCACTGACAACGCCTTTCTTACTAGTGACGCGCTTAGTCCTACTACATCGACGTCTTCTTCAGCCCTCCGCTACGGTAGCGAACGCGTTTCGGGCTCGGCTACGGCGA…

### Sheet: Table S4
Matrix	Collection Date	Total DNA Concentration (ng/µL DNA Extract)	Technical Replicate	Illumina NovaSeq Spike-in ddPCR Measured Concentrations (gc/µL DNA Extract)			Number of Illumina NovaSeq 251 bp Paired-end Reads after Quality Control	ONT GridION Sequencing Statistics
				dsDNA Standard S1106_MG_020_A	ssDNA Standard NC_039057.1_S1	Marine Phage HM1		Passed Bases (Gb)	Mean Read Length (kb)
Influent	2020-12-19	26	1	354000	520000	917	197304816	4.68	11.1
	2020-12-21	25.7	1	418000	574000	862	113095520	4.79	10
			2	406000	588000	876	133482378
			3	557000	640000	1110	143596340
	2020-12-23	21.8	1	290000	436000	723	205983110	3.02	10.2
Effluent	2020-12-20	58.3	1	1130000	1040000	1340	190550704	4.81	17.8
	2020-12-22	54.3	1	660000	730000	1300	189635036	4.6	16.8
			2	857000	844000	1280	181349990
			3	797000	744000	1070	218344464
	2020-12-24	48.5	1	690000	695000	1600	168236624	5.33	12.3

### Sheet: Table S5
Range of Target Lengths (bp)	Area Under the ROC Curve	Optimal Edetect	Probability of Detection	Number of Targets
900-1,500	0.994	0.682	0.045	34954
1,500-2,000	0.992	0.693	0.0695	18633
2,000-3,000	0.995	0.703	0.0987	15460
3,000-5,000	0.997	0.713	0.137	5905
5,000-10,000	0.998	0.725	0.203	2086
10,000-12,500	0.995	0.722	0.183	3127
12,500-15,000	0.994	0.725	0.202	2566
15,000-17,500	0.997	0.728	0.221	2554
17,500-20,000	0.994	0.725	0.202	2288
20,000-22,500	0.996	0.737	0.293	2324
22,500-25,000	0.998	0.732	0.252	1980
25,000-27,500	0.997	0.735	0.274	2086
27,500-30,000	0.997	0.732	0.254	2134
30,000-35,000	0.999	0.754	0.442	5063
35,000-40,000	0.995	0.727	0.218	7483
40,000-45,000	0.998	0.745	0.355	7605
45,000-50,000	0.997	0.751	0.411	3654
50,000-60,000	0.998	0.741	0.321	4966
60,000-75,000	0.996	0.742	0.334	3635
75,000-100,000	1	0.776	0.654	2164
100,000-200,000	1	0.763	0.53	5385
>200,000	1	0.822	0.917	632

### Sheet: Table S6
Representative	NCBI Accession	Viruses in Cluster
Human adenovirus D, complete genome	AC_000006.1	AC_000006.1, NC_010956.1, NC_012959.1
Human adenovirus type 1, complete genome	AC_000017.1	AC_000017.1, NC_001405.1, AC_000007.1, AC_000008.1
Human adenovirus type 7, complete genome	AC_000018.1	AC_000018.1, NC_011203.1
Cercopithecine herpesvirus 5 strain Colburn, complete genome	FJ483969	FJ483969
Human herpesvirus 1 transgenic strain 17, complete genome	FJ593289	FJ593289, JQ673480, KT899744, KY922719, MH999847, MN136523, KF498959, MN136524, OL638990, OL638991, MH999846, MH999849, KY922718, MH999851, MN925871, MH999845, KX424525, KJ847330, MH999841, MH999844, MH999840, MH999839, KT425109, MH999842, MH999848, MH999850, MF156584, MH319852, MH480513
Human herpesvirus 5 transgenic strain Merlin, complete genome	GU179001	GU179001, KM192298, KU221100, KU221090, KU221092, KU221091, KU221096, KU221095, KU221094, KU221093, KU221099, KU221097, KU221098, KP973623, KM192301, NC_006273, OK000909, KP973641, KP973635, KP973634, KP973633, KP973632, KP973629, KP973630, KP973636, KP973637, KP973638, KM192299, KM192302, KP973625, KP973639, KP973631, KP973626, KP973640, MT044479, KP973642, KP973628, KJ361953, KP973627, KP745662…
Human herpesvirus 4 genome assembly HL04, segment : I	LN827564	LN827564
Human gammaherpesvirus 4 isolate YCCEL1-GC1, complete genome	MG021305	MG021305, MG021306, MK540255, MK540254, AP019086, MK540248, MK540247, AP019090, MK540269, MK540273, MK540249, MK540300, AP019130, AP019039, AP019129, AP019170, MK540257, MK540367, AP019176, MK540279, MK540270, MK540446, MK540245, MK540291, MK540312, MK540400, MK540250, AP019015, MK540349, MK540363, MK540304, MK540419, MK540373, MK540301, AP019135, MK540287, MK540369, MK540286, MK540309, MK540303,…
Molluscum contagiosum virus subtype 2 isolate MCV2_MC313, complete genome	MH320549	MH320549, MN931745, MN931747
Molluscum contagiosum virus subtype 2 isolate MCV2_MC316, complete genome	MH320550	MH320550, MN931741, MN931740, KY040274, MN931746, MN931751, MH320548, MN931752, MH320556, MN931750
Molluscum contagiosum virus subtype 2 isolate MCV2_MC332, complete genome	MH320551	MH320551
Molluscum contagiosum virus subtype 1 isolate MCV1_MC349, complete genome	MH320554	MH320554, MN931742, KY040277, MN931743, MN931749, KY040275, MH646551, MN931748, KY040276, MN202187, MH320555, MH320552, MH320547, MH320553
Human alphaherpesvirus 3 isolate KPZ12-212, complete genome	MH709317	MH709317, MH709374, MH709353, MH709372, MH709346, KP702725, MH709375, MH709358, MH709373, MH709340, MH709362, MH709360, MH709321, JN704701, MH709347, MH709338, MH709312, KY037797, KY037798, JQ972913, MH709327, MH709310, JN704708, MH709329, MH709343, MH709377, MH709350, MH709342, JN704695, MH709364, JN704703, MH709365, MH499466, MH709322, KC847290, JN704709, JN704710, JN704692, JQ972914, MH709341,…
Cowpox virus strain CPXV/Cepad 333, complete genome	MK035753	MK035753, MK035759, MK035750, MK035746, MK035755, HQ420894, BK013341, BK013342, BK013340, HQ420893, HQ420896, HQ420899, MT227314, MG599038, MK239753, KY369926, HQ420897, OM460002, MG012796, DQ011157, DQ011156, JQ410350, BK013339, BK013343, JX878410, JX878413, JX878427, JX878415, JX878421, JX878414, JX878428, DQ011155, JX878416, JX878412, JX878422, JX878408, KC257460, MN702453, MN702447, JX878429,…
Human gammaherpesvirus 8 clone BAC16, complete genome	MK733609	MK733609, OK358814, MN752405, MT936340, AP017458, LC200589, MK733608, MZ712174, MZ712176, MZ712175, MZ712184, MZ712172, MZ712185, MZ712173, HQ404500, NC_009333, MK733607, MZ712181, MK733606, MZ712183, JQ619843, MZ712182, MZ712179, MZ712177, LC200587, LC200588, LC200586, MZ923823, MZ923822, MZ923811, MZ712180, MZ712178, MZ923827, MZ923826, MZ923820, MZ923819
Human alphaherpesvirus 2 isolate HJ12, complete genome	MN187895	MN187895, KR135322, KR135304, KR135298, KR135310, KR135313, KR135321, KR135323, KR135320, KF781518, KR135326, KR135327, KR135309, KR135312, KR135329, KR135328, KR135330, KR135314, KR135319, KR135307, KR135324, KR135299, KR135305, KR135301, KR135308, KR135306, MF564037, MF564036, KR135317, KR135311, KR135325, KR135316, KR135318, KR135300, NC_001798, KR135303, MF564035, MF564034, KR135302, KR135331…
Alaskapox virus isolate Alaska_2015, complete genome	MN240300	MN240300
Suid alphaherpesvirus 1 strain hSD-1/2019, complete genome	MT468550	MT468550
Human betaherpesvirus 6B strain Z29, complete genome	MW536483	MW536483, NC_000898, MH698402, MH698401, KP257584, KC465951
Human betaherpesvirus 6A, variant A DNA, complete virion genome, isolate U1102	NC_001664	NC_001664
Human herpesvirus 7, complete genome	NC_001716	NC_001716
NY_014 poxvirus strain 2013, complete genome	NC_035469	NC_035469
Human parvovirus B19, complete genome	NC_000883.2	NC_000883.2
Human papillomavirus - 2, complete genome	NC_001352.1	NC_001352.1
Human papillomavirus type 41, complete genome	NC_001354.1	NC_001354.1
Human papillomavirus type 6b, complete genome	NC_001355.1	NC_001355.1
Human papillomavirus - 1, complete genome	NC_001356.1	NC_001356.1
Human papillomavirus - 18, complete genome	NC_001357.1	NC_001357.1
Human adenovirus F, complete genome	NC_001454.1	NC_001454.1
Human papillomavirus type 4, complete genome	NC_001457.1	NC_001457.1
Human papillomavirus type 63, complete genome	NC_001458.1	NC_001458.1
Human adenovirus A, complete genome	NC_001460.1	NC_001460.1, AC_000005.1
Human papillomavirus type 16, complete genome	NC_001526.4	NC_001526.4
Human papillomoavirus type 5, complete genome	NC_001531.1	NC_001531.1
BK polyomavirus, complete genome	NC_001538.1	NC_001538.1
Human papillomavirus type 10 genomic DNA	NC_001576.1	NC_001576.1
Human papillomavirus type 26, complete genome	NC_001583.1	NC_001583.1
Human papillomavirus type 32, complete genome	NC_001586.1	NC_001586.1
Human papillomavirus type 34, complete genome	NC_001587.1	NC_001587.1
Human papillomavirus type 49, complete genome	NC_001591.1	NC_001591.1
Human papillomavirus type 53, complete genome	NC_001593.1	NC_001593.1
Human papillomavirus type 7 genomic DNA	NC_001595.1	NC_001595.1
Human papillomavirus type 9, complete genome	NC_001596.1	NC_001596.1
Human papillomavirus 54, complete genome	NC_001676.1	NC_001676.1
Human papillomavirus type 48, complete genome	NC_001690.1	NC_001690.1
Human papillomavirus type 50, complete genome	NC_001691.1	NC_001691.1
Human papillomavirus type 60, complete genome	NC_001693.1	NC_001693.1
Human papillomavirus - 61, complete genome	NC_001694.1	NC_001694.1
JC polyomavirus, complete genome	NC_001699.1	NC_001699.1
Torque teno virus 1, complete genome	NC_002076.2	NC_002076.2
Human adenovirus E, complete genome	NC_003266.2	NC_003266.2
Human papillomavirus type 90, complete genome	NC_004104.1	NC_004104.1
Human papillomavirus type 92, complete genome	NC_004500.1	NC_004500.1
Human papillomavirus type 96, complete genome	NC_005134.2	NC_005134.2
Human parvovirus 4 G1, complete genome	NC_007018.1	NC_007018.1
Human papillomavirus type 103, complete genome	NC_008188.1	NC_008188.1
Human papillomavirus type 101, complete genome	NC_008189.1	NC_008189.1
Human papillomavirus type 88, complete genome	NC_010329.1	NC_010329.1
Human adenovirus B2, complete genome	NC_011202.1	NC_011202.1, AC_000019.1
Human bocavirus 2c PK isolate PK-5510, complete genome	NC_012042.1	NC_012042.1, NC_012729.2
Human papillomavirus type 108, complete genome	NC_012213.1	NC_012213.1
Human papillomavirus type 109, complete genome	NC_012485.1	NC_012485.1
Human papillomavirus type 112, complete genome	NC_012486.1	NC_012486.1
Human bocavirus 3, complete genome	NC_012564.1	NC_012564.1
Human papillomavirus 116, complete genome	NC_013035.1	NC_013035.1
Torque teno virus 4, complete genome	NC_014069.1	NC_014069.1
Torque teno virus 28, complete genome	NC_014073.1	NC_014073.1
Torque teno virus 27, complete genome	NC_014074.1	NC_014074.1
Torque teno virus 12, complete genome	NC_014075.1	NC_014075.1
Torque teno virus 10, complete genome	NC_014076.1	NC_014076.1
Torque teno virus 14, complete genome	NC_014077.1	NC_014077.1
Torque teno virus 19, complete genome	NC_014078.1	NC_014078.1
Torque teno virus 26, complete genome	NC_014079.1	NC_014079.1
Torque teno virus 7, complete genome	NC_014080.1	NC_014080.1
Torque teno virus 3, complete genome	NC_014081.1	NC_014081.1
Torque teno virus 25, complete genome	NC_014083.1	NC_014083.1
Torque teno virus 8, complete genome	NC_014084.1	NC_014084.1
Torque teno virus 16, complete genome	NC_014091.1	NC_014091.1
Torque teno virus 6, complete genome	NC_014094.1	NC_014094.1
Torque teno virus 15, complete genome	NC_014096.1	NC_014096.1
Human papillomavirus type 121, complete genome	NC_014185.1	NC_014185.1
Human polyomavirus 6, complete genome	NC_014406.1	NC_014406.1
Human polyomavirus 7, complete genome	NC_014407.1	NC_014407.1
Torque teno virus 2, complete genome	NC_014480.2	NC_014480.2
Human papillomavirus type 128, complete genome	NC_014952.1	NC_014952.1
Human papillomavirus type 129, complete genome	NC_014953.1	NC_014953.1
Human papillomavirus type 131, complete genome	NC_014954.1	NC_014954.1
Human papillomavirus type 132, complete genome	NC_014955.1	NC_014955.1
Human papillomavirus type 134, complete genome	NC_014956.1	NC_014956.1
Human polyomavirus 9, complete genome	NC_015150.1	NC_015150.1
Torque teno virus, complete genome	NC_015783.1	NC_015783.1
Human papillomavirus type 126, complete genome	NC_016157.1	NC_016157.1
Human papillomavirus type 135, complete genome	NC_017993.1	NC_017993.1
Human papillomavirus type 136, complete genome	NC_017994.1	NC_017994.1
Human papillomavirus type 137, complete genome	NC_017995.1	NC_017995.1
Human papillomavirus type 140, complete genome	NC_017996.1	NC_017996.1
Human papillomavirus type 144, complete genome	NC_017997.1	NC_017997.1
Human papillomavirus type 166 isolate KC9, complete genome	NC_019023.1	NC_019023.1
Human polyomavirus 12 strain hu1403, complete genome	NC_020890.1	NC_020890.1
Human papillomavirus type 154 isolate PV77, complete genome	NC_021483.1	NC_021483.1
Human papillomavirus type 179 complete genome, isolate SIBX16	NC_022095.1	NC_022095.1
Human papillomavirus type 167 isolate KC10, complete genome	NC_022892.1	NC_022892.1
Human papillomavirus type 178, complete genome	NC_023891.1	NC_023891.1
Human papillomavirus KC5, complete genome	NC_026946.1	NC_026946.1
Human papillomavirus type 201 isolate HPV201, complete genome	NC_027528.1	NC_027528.1
Human papillomavirus isolate SE379, complete genome	NC_027779.1	NC_027779.1
Human papillomavirus type 163 isolate KC3, complete genome	NC_028125.1	NC_028125.1
Human papillomavirus type 156 isolate GC01, complete genome	NC_033781.1	NC_033781.1
Human papillomavirus type 85 isolate 114B, complete genome	NC_034616.1	NC_034616.1
Human papillomavirus type 161 isolate KC1, complete genome	NC_038522.1	NC_038522.1
Human papillomavirus type 172, complete genome	NC_038523.1	NC_038523.1
Human papillomavirus type 175 isolate SE87, complete genome	NC_038524.1	NC_038524.1
Human papillomavirus type 204 isolate A342, complete genome	NC_038525.1	NC_038525.1
Human papillomavirus type 30 genomic DNA	NC_038889.1	NC_038889.1
Human papillomavirus type 184 complete genome, isolate SIBX17	NC_038914.1	NC_038914.1
Human papillomavirus type 187 isolate ACS447, complete genome	NC_039086.1	NC_039086.1
Human papillomavirus type 71 DNA, complete genome	NC_039089.1	NC_039089.1
Human papillomavirus type 203 isolate SE369, complete genome	NC_040640.1	NC_040640.1

### Sheet: Table S7
Matrix		Influent					Effluent
Collection Date		2020-12-19	2020-12-21			2020-12-23	2020-12-20	2020-12-22			2020-12-24
Technical Replicate		1	1	2	3	1	1	1	2	3	1
Long and Short Read Hybrid Assembly	Number of Contigs	1646747	1306340	1466528	1540404	1730713	609202	565218	549856	605395	514989
	N50 (bp)	1004	969	958	961	998	1406	1421	1443	1407	1433
	N75 (bp)	669	661	659	659	669	753	754	760	749	754
	Longest Contig (bp)	528870	136542	188353	176728	327819	278504	278452	278507	278421	269130
Long Read Only Assembly	Number of Contigs	3918	3953			2485	3138	3207			3897
	N50 (bp)	39735	38957			38844	43046	43722			41654
	N75 (bp)	26926	26093			26363	34754	34214			30706
	Longest Contig (bp)	329763	307155			269723	226282	210094			204435
Contigs from both Assemblies	Number of Contigs	1650665	1310293	1470481	1544357	1733198	612340	568425	553063	608602	518886
	N50 (bp)	1082	1058	1036	1036	1041	1827	1906	1951	1844	2029
	N75 (bp)	686	681	676	676	679	814	819	828	809	831
Contigs Greater than 1,000 bp	Number of Contigs	409603	319815	353375	372048	432233	182846	168011	166090	177685	154174
	N50 (bp)	2409	2340	2267	2251	2152	5471	6196	6211	6015	6794
	N75 (bp)	1397	1383	1369	1365	1357	1795	1843	1851	1824	1906
Sorted Viral Contigs	Number of Contigs	37799	29330	31291	32866	37191	24913	22964	22994	24075	22219
	N50 (bp)	14753	14735	14328	14036	11311	25300	26815	26691	26359	25655
	N75 (bp)	5639	5509	5457	5417	4942	7799	8337	8237	8198	8438
	Longest Contig (bp)	528870	307155	307155	307155	327819	278504	278452	278507	278421	269130
	Percent of Contigs > 3,000 bp	0.8111	0.8322	0.83	0.8333	0.8201	0.7727	0.7638	0.7637	0.7633	0.7624
Number of Viral Bins		5765	4467	4685	4873	5503	4296	4109	4110	4251	3952

### Sheet: Table S8
Type	ID	Length (bp)	GC (%)	Concentration based on ddPCR measurement (gc/µL DNA extract)
				Influent					Effluent
				2020-12-19	2020-12-21			2020-12-23	2020-12-20	2020-12-22			2020-12-24
				Replicate 1	Replicate 1	Replicate 2	Replicate 3	Replicate 1	Replicate 1	Replicate 1	Replicate 2	Replicate 3	Replicate 1
dsDNA (Hardwick et al., 2018)	S1080_ML_001_A	5313	0.386222	11100	13100	12700	17400	9060	35200	20600	26800	24900	21500
	S1081_ML_002_A	5565	0.426415	22100	26100	25300	34800	18100	70400	41200	53500	49800	43100
	S1082_ML_003_A	7059	0.420173	88500	104000	101000	139000	72500	282000	165000	214000	199000	172000
	S1083_ML_004_A	6227	0.524651	44300	52300	50700	69700	36300	141000	82500	107000	99700	86300
	S1091_MG_005_A	2783	0.655767	11100	13100	12700	17400	9060	35200	20600	26800	24900	21500
	S1084_ML_005_A	4719	0.581055	708000	836000	811000	1110000	580000	2260000	1320000	1710000	1590000	1380000
	S1092_MG_006_A	4215	0.427284	45300000	53500000	51900000	71300000	37100000	144000000	84500000	110000000	102000000	88300000
	S1093_MG_007_A	4132	0.372459	1420000	1670000	1620000	2230000	1160000	4510000	2640000	3430000	3190000	2760000
	S1094_MG_008_A	3972	0.496979	5660000	6690000	6490000	8910000	4640000	18000000	10600000	13700000	12800000	11000000
	S1095_MG_009_A	3670	0.601907	11300000	13400000	13000000	17800000	9280000	36100000	21100000	27400000	25500000	22100000
	S1096_MG_010_A	3217	0.7106	22600000	26700000	26000000	35600000	18600000	72200000	42200000	54800000	51000000	44200000
	S1097_MG_011_A	2973	0.503195	1400	1660	1610	2210	1150	4480	2620	3400	3160	2740
	S1098_MG_012_A	2991	0.396189	708000	836000	811000	1110000	580000	2260000	1320000	1710000	1590000	1380000
	S1099_MG_013_A	2969	0.339508	1420000	1670000	1620000	2230000	1160000	4510000	2640000	3430000	3190000	2760000
	S1100_MG_014_A	2878	0.341557	45300000	53500000	51900000	71300000	37100000	144000000	84500000	110000000	102000000	88300000
	S1101_MG_015_A	2847	0.679663	354000	418000	406000	557000	290000	1130000	660000	857000	797000	690000
	S1102_MG_016_A	2694	0.335932	11300000	13400000	13000000	17800000	9280000	36100000	21100000	27400000	25500000	22100000
	S1103_MG_017_A	2648	0.635952	2760	3260	3170	4350	2260	8810	5150	6690	6230	5390
	S1104_MG_018_A	2571	0.457799	44300	52300	50700	69700	36300	141000	82500	107000	99700	86300
	S1105_MG_019_A	2559	0.5932	22600000	26700000	26000000	35600000	18600000	72200000	42200000	54800000	51000000	44200000
	S1106_MG_020_A	2373	0.438685	354000	418000	406000	557000	290000	1130000	660000	857000	797000	690000
	S1107_MG_021_A	2271	0.470718	5660000	6690000	6490000	8910000	4640000	18000000	10600000	13700000	12800000	11000000
	S1108_MG_022_A	2256	0.62367	1420000	1670000	1620000	2230000	1160000	4510000	2640000	3430000	3190000	2760000
	S1109_MG_023_A	2174	0.301748	2830000	3340000	3240000	4460000	2320000	9020000	5280000	6850000	6380000	5520000
	S1110_MG_024_A	2174	0.320147	177000	209000	203000	278000	145000	564000	330000	428000	399000	345000
	S1111_MG_025_A	4126	0.293989	22600000	26700000	26000000	35600000	18600000	72200000	42200000	54800000	51000000	44200000
	S1085_ML_006_A	9120	0.516667	177000	209000	203000	278000	145000	564000	330000	428000	399000	345000
	S1086_ML_007_A	4509	0.481703	5530	6530	6330	8700	4530	17600	10300	13400	12500	10800
	S1112_MG_026_A	2038	0.443081	44300	52300	50700	69700	36300	141000	82500	107000	99700	86300
	S1113_MG_027_A	2037	0.371625	177000	209000	203000	278000	145000	564000	330000	428000	399000	345000
	S1114_MG_028_A	1929	0.399171	708000	836000	811000	1110000	580000	2260000	1320000	1710000	1590000	1380000
	S1138_MG_049_A	1849	0.690644	5530	6530	6330	8700	4530	17600	10300	13400	12500	10800
	S1139_MG_050_A	1837	0.337507	354000	418000	406000	557000	290000	1130000	660000	857000	797000	690000
	S1140_MG_051_A	1823	0.462425	1420000	1670000	1620000	2230000	1160000	4510000	2640000	3430000	3190000	2760000
	S1141_MG_052_A	1780	0.385393	11300000	13400000	13000000	17800000	9280000	36100000	21100000	27400000	25500000	22100000
	S1142_MG_053_A	1694	0.554309	2760	3260	3170	4350	2260	8810	5150	6690	6230	5390
	S1143_MG_054_A	1680	0.464286	11100	13100	12700	17400	9060	35200	20600	26800	24900	21500
	S1144_MG_055_A	1667	0.397121	354000	418000	406000	557000	290000	1130000	660000	857000	797000	690000
	S1145_MG_056_A	1660	0.328313	708000	836000	811000	1110000	580000	2260000	1320000	1710000	1590000	1380000
	S1146_MG_057_A	1644	0.330292	88500	104000	101000	139000	72500	282000	165000	214000	199000	172000
	S1147_MG_058_A	1590	0.51195	2830000	3340000	3240000	4460000	2320000	9020000	5280000	6850000	6380000	5520000
	S1148_MG_059_A	1557	0.428388	177000	209000	203000	278000	145000	564000	330000	428000	399000	345000
	S1149_MG_060_A	1515	0.291089	5660000	6690000	6490000	8910000	4640000	18000000	10600000	13700000	12800000	11000000
	S1150_MG_061_A	1515	0.333333	44300	52300	50700	69700	36300	141000	82500	107000	99700	86300
	S1151_MG_062_A	1486	0.369448	177000	209000	203000	278000	145000	564000	330000	428000	399000	345000
	S1152_MG_063_A	1137	0.525066	5660000	6690000	6490000	8910000	4640000	18000000	10600000	13700000	12800000	11000000
	S1153_MG_064_A	999	0.268268	11100	13100	12700	17400	9060	35200	20600	26800	24900	21500
	S1154_MG_065_A	999	0.27027	2760	3260	3170	4350	2260	8810	5150	6690	6230	5390
	S1155_MG_066_A	981	0.61264	45300000	53500000	51900000	71300000	37100000	144000000	84500000	110000000	102000000	88300000
	S1115_MG_029_A	2979	0.413562	708000	836000	811000	1110000	580000	2260000	1320000	1710000	1590000	1380000
	S1116_MG_030_A	2979	0.644512	5660000	6690000	6490000	8910000	4640000	18000000	10600000	13700000	12800000	11000000
	S1117_MG_031_A	2979	0.366902	1400	1660	1610	2210	1150	4480	2620	3400	3160	2740
	S1118_MG_032_A	2979	0.658946	22100	26100	25300	34800	18100	70400	41200	53500	49800	43100
	S1119_MG_033_A	2979	0.360524	11100	13100	12700	17400	9060	35200	20600	26800	24900	21500
	S1120_MG_034_A	2979	0.418597	88500	104000	101000	139000	72500	282000	165000	214000	199000	172000
	S1121_MG_035_A	2979	0.568983	2830000	3340000	3240000	4460000	2320000	9020000	5280000	6850000	6380000	5520000
	S1122_MG_036_A	2979	0.503525	45300000	53500000	51900000	71300000	37100000	144000000	84500000	110000000	102000000	88300000
	S1123_MG_037_A	2979	0.36623	5530	6530	6330	8700	4530	17600	10300	13400	12500	10800
	S1124_MG_038_A	2979	0.409198	5530	6530	6330	8700	4530	17600	10300	13400	12500	10800
	S1125_MG_039_A	2979	0.377308	45300000	53500000	51900000	71300000	37100000	144000000	84500000	110000000	102000000	88300000
	S1126_MG_040_A	2979	0.635784	88500	104000	101000	139000	72500	282000	165000	214000	199000	172000
	S1127_MG_041_A	2979	0.53575	22600000	26700000	26000000	35600000	18600000	72200000	42200000	54800000	51000000	44200000
	S1128_MG_042_A	2979	0.499161	354000	418000	406000	557000	290000	1130000	660000	857000	797000	690000
	S1129_MG_043_A	2979	0.507217	11300000	13400000	13000000	17800000	9280000	36100000	21100000	27400000	25500000	22100000
	S1130_MG_044_A	2979	0.527694	1400	1660	1610	2210	1150	4480	2620	3400	3160	2740
	S1131_MG_045_A	2979	0.689157	11300000	13400000	13000000	17800000	9280000	36100000	21100000	27400000	25500000	22100000
	S1132_MG_046_A	2979	0.505539	2760	3260	3170	4350	2260	8810	5150	6690	6230	5390
	S1133_MG_047_A	2979	0.489426	22100	26100	25300	34800	18100	70400	41200	53500	49800	43100
	S1134_MG_048_A	2979	0.47902	2830000	3340000	3240000	4460000	2320000	9020000	5280000	6850000	6380000	5520000
	S1156_MG_067_A	999	0.244244	22100	26100	25300	34800	18100	70400	41200	53500	49800	43100
	S1157_MG_068_A	999	0.258258	5530	6530	6330	8700	4530	17600	10300	13400	12500	10800
	S1158_MG_069_A	987	0.678825	177000	209000	203000	278000	145000	564000	330000	428000	399000	345000
	S1159_MG_070_A	999	0.703704	1400	1660	1610	2210	1150	4480	2620	3400	3160	2740
	S1160_MG_071_A	999	0.678679	44300	52300	50700	69700	36300	141000	82500	107000	99700	86300
	S1161_MG_072_A	996	0.711847	1420000	1670000	1620000	2230000	1160000	4510000	2640000	3430000	3190000	2760000
	S1162_MG_073_A	999	0.717718	708000	836000	811000	1110000	580000	2260000	1320000	1710000	1590000	1380000
	S1087_MG_001_A	3217	0.380168	2760	3260	3170	4350	2260	8810	5150	6690	6230	5390
	S1163_MG_074_A	1644	0.34854	22600000	26700000	26000000	35600000	18600000	72200000	42200000	54800000	51000000	44200000
	S1088_MG_002_A	2112	0.555398	11300000	13400000	13000000	17800000	9280000	36100000	21100000	27400000	25500000	22100000
	S1089_MG_003_A	3810	0.613386	2830000	3340000	3240000	4460000	2320000	9020000	5280000	6850000	6380000	5520000
	S1164_MG_075_A	1817	0.336269	1400	1660	1610	2210	1150	4480	2620	3400	3160	2740
	S1165_MG_076_A	1823	0.456939	22100	26100	25300	34800	18100	70400	41200	53500	49800	43100
	S1166_MG_077_A	1137	0.538259	2830000	3340000	3240000	4460000	2320000	9020000	5280000	6850000	6380000	5520000
	S1167_MG_078_A	1694	0.603896	354000	418000	406000	557000	290000	1130000	660000	857000	797000	690000
	S1168_MG_079_A	1929	0.372214	88500	104000	101000	139000	72500	282000	165000	214000	199000	172000
	S1090_MG_004_A	2571	0.443796	1420000	1670000	1620000	2230000	1160000	4510000	2640000	3430000	3190000	2760000
ssDNA	NC_000936.1_S3	1000	0.317	5200000	5740000	5880000	6400000	4360000	10400000	7300000	8440000	7440000	6950000
	NC_027637.1_S2	1000	0.4	5200	5740	5880	6400	4360	10400	7300	8440	7440	6950
	NC_039057.1_S1	1000	0.45	520000	574000	588000	640000	436000	1040000	730000	844000	744000	695000
	NC_025708.1_S1	1000	0.5	52000000	57400000	58800000	64000000	43600000	104000000	73000000	84400000	74400000	69500000
	NC_010429.1_S4	1000	0.6	52000	57400	58800	64000	43600	104000	73000	84400	74400	69500
MAXIMUM STANDARD CONCENTRATION				52000000	57400000	58800000	71300000	43600000	144000000	84500000	110000000	102000000	88300000
MINIMUM STANDARD CONCENTRATION				1400	1660	1610	2210	1150	4480	2620	3400	3160	2740
20%-downsampling MAX STANDARD CONCENTRATION				10400000	11480000	11760000	14260000	8720000	28800000	16900000	22000000	20400000	17660000
20%-downsampling MIN STANDARD CONCENTRATION				280	332	322	442	230	896	524	680	632	548
1%-downsampling MAX STANDARD CONCENTRATION				520000	574000	588000	713000	436000	1440000	845000	1100000	1020000	883000
1%-downsampling MIN STANDARD CONCENTRATION				14	16.6	16.1	22.1	11.5	44.8	26.2	34	31.6	27.4

### Sheet: Table S13
Virus Type	DNA Virus Pathogen	Reference-based Concentration (gc/mL wastewater)
		Influent			Effluent
		2020-12-19	2020-12-21	2020-12-23	2020-12-20	2020-12-22	2020-12-24
Adenovirus	Human adenovirus D, complete genome	57.7	n.m.	n.m.	n.m.	n.m.	n.m.
	Human adenovirus F, complete genome	29.7	n.m.	n.m.	n.m.	n.m.	n.m.
	Human adenovirus type 1, complete genome	n.m.	n.m.	n.m.	n.m.	37.7	n.m.
Bocavirus	Human bocavirus 2c PK isolate PK-5510, complete genome	n.m.	n.m.	306	n.m.	n.m.	n.m.
Herpesvirus	Human gammaherpesvirus 8, Strain UNKNOWN-MK733609	143	59	191	228	268	183
	Human herpesvirus 1, Strain 17	40.5	15.1	19.6	21.7	30.4	64.6
	Human herpesvirus 5, Strain Merlin	1130	224	925	1450	810	1200
Papillomavirus	Human papillomavirus - 1, complete genome	n.m.	643	n.m.	226	n.m.	n.m.
	Human papillomavirus type 131, complete genome	280	n.m.	n.m.	n.m.	n.m.	n.m.
	Human papillomavirus type 163 isolate KC3, complete genome	n.m.	282	n.m.	n.m.	n.m.	n.m.
	Human papillomavirus type 4, complete genome	815	n.m.	217	n.m.	n.m.	n.m.
	Human papillomavirus type 50, complete genome	418	143	222	n.m.	n.m.	n.m.
	Human papillomavirus type 63, complete genome	545	n.m.	318	n.m.	n.m.	n.m.
	Human papillomavirus type 88, complete genome	274	n.m.	n.m.	n.m.	n.m.	n.m.
	Human papillomavirus type 9, complete genome	135	n.m.	321	n.m.	n.m.	n.m.
	Human papillomoavirus type 5, complete genome	n.m.	n.m.	410	n.m.	n.m.	n.m.
Polyomavirus	BK polyomavirus, complete genome	21300	14300	6820	681	n.m.	n.m.
	Human polyomavirus 6, complete genome	389	1200	n.m.	n.m.	n.m.	n.m.
	JC polyomavirus, complete genome	19400	10700	7140	n.m.	n.m.	460
